# Paired single-nucleus and spatial transcriptomics of the lung adenocarcinoma invasion sequence reveal niche domains and candidate reversal compounds

**DOI:** 10.64898/2026.10.08.757757

**Authors:** Zhiyang Li, Jiaxuan Yang

## Abstract

Lung adenocarcinoma (LUAD) develops through a defined morphological sequence from atypical adenomatous hyperplasia (AAH) to invasive adenocarcinoma, but the transcriptional programmes accompanying this transition have mostly been characterised in bulk tissue or in tumour tissue alone. We profiled paired samples spanning the full sequence by single-nucleus RNA sequencing (413,697 nuclei, 23 patients) and spatial transcriptomics (56 Visium sections, 25 patients), asking how the transcriptional state of the tissue changes as invasion proceeds and whether that state can be reversed *in silico* by known perturbations.

The atlas resolves into 39 second-level subtypes and the tissue into seven recurring niche-domain archetypes (*K*^∗^ = 7), six of which are ordinary lung structures and only one of which is restricted to invasive disease. A confound then shaped the remaining analyses: domain identity, marker stability and the apparent stage-dependence of the spatial programmes all scale with sequencing depth, and depth is in these sections a proxy for tissue density rather than a purely technical artefact (*ρ* = −0.89 between a domain’s depth and the fraction of its markers surviving depth matching). Several apparently positive results disappeared once depth was matched. The invasive domain’s ECM/interstitial identity survives that check: within patients the fibroblast ECM programme is higher in invasive disease in 20 of 22 paired cases (*P* = 0.0033 against random gene sets), and the result is unchanged when the genes added by hand are removed and under every leave-one-out variant.

Querying a patient-paired disease axis against the LINCS compound library with three scoring schemes returned 34 compounds in common, dominated by PI3K/mTOR inhibitors, with a split-half reproducibility of *ρ* = 0.962 against a permutation null of *±* 0.045 and an agreement of *ρ* = 0.735 between a single-cell-derived and a spatially derived axis. A positive control, the recovery of known regulators of an official benchmark (TBXT ranked 1st of 8,450), establishes that the pipeline recovers true positives, so the negative results reported here are properties of the data rather than of the method. Those negatives are stated explicitly: single-cell copy-number inference produced no usable malignant/non-malignant separator, the cohort-level spatial copy-number difference did not survive depth matching, a developmental trajectory ran opposite to that of the source study, gene-level prediction returned no signal on the pooled axis and only one perturbation survives compartment-wise gating, and a ligand-level analysis produced no usable pair.
