## Supplemental Data 1 for "Paired single-nucleus and spatial transcriptomics of the lung adenocarcinoma invasion sequence reveal niche domains and candidate reversal compounds"

subtype	n_nuclei
AT2	88666
CD4+ Naive T	37528
Fibroblast	35581
AT1	30320
Myofibroblast	24244
TREM2+ Dendritic	20571
Plasma	15975
Macrophage	10837
NK	10608
IGSF21+ Dendritic	9193
Capillary	8839
Vascular Smooth Muscle	8408
CD8+ Mem/Eff T	8173
Capillary Intermediate 1	7194
B	6940
Ciliated	6697
Artery	6388
Basophil/Mast 1	6368
Myeloid Dendritic Type 2	6100
Lipofibroblast	5920
Vein	5654
Bronchial Vessel 2	4674
Goblet/Mucous	3587
Pericyte	3480
Lymphatic	3354
CD8+ Naive T	2680
EREG+ Dendritic	2476
Basal	2386
Nonclassical Monocyte	2327
Bronchial Vessel 1	2292
NKT	2172
Classical Monocyte	1985
Myeloid Dendritic Type 1	1953
CD4+ Mem/Eff	1917
Serous	1728
Plasmacytoid Dendritic	925
Neutrophil	840
Capillary Aerocyte	305
Proliferating Macrophage	294
